# Ultra-deep whole genome bisulfite sequencing reveals a single methylation hotspot in human brain mitochondrial DNA

**DOI:** 10.1101/2021.03.30.437685

**Authors:** Romain Guitton, Christian Dölle, Guido Alves, Ole-Bjørn Tysnes, Gonzalo S. Nido, Charalampos Tzoulis

**Author notes:** To whom correspondence should be addressed.: **Prof. Charalampos Tzoulis**, Neuro-SysMed Center of Excellence for Clinical Research in Neurological Diseases, Department of Neurology, Haukeland University Hospital, Department of Clinical Medicine, University of Bergen, 5021 Bergen, Norway., E-mail-2, **Dr Gonzalo S. Nido**, Neuro-SysMed Center of Excellence for Clinical Research in Neurological Diseases, Department of Neurology, Haukeland University Hospital, Department of Clinical Medicine, University of Bergen, 5021 Bergen, Norway.

## Abstract

While DNA methylation is established as a major regulator of gene expression in the nucleus, the existence of mitochondrial DNA (mtDNA) methylation remains controversial. Here, we characterised the mtDNA methylation landscape in the prefrontal cortex of neurological healthy individuals (n=26) and patients with Parkinson’s disease (n=27), using a combination of whole genome bisulfite sequencing (WGBS) and bisulfite-independent methods. Accurate mtDNA mapping from WGBS data required alignment to an mtDNA reference only, to avoid misalignment to nuclear mitochondrial pseudogenes. Once correctly aligned, WGBS data provided ultra-deep mtDNA coverage (16,723±7,711), and revealed overall very low levels of cytosine methylation. The highest methylation levels (5.49±0.97%) were found on CpG position m.545, located in the heavy-strand promoter 1 region. The m.545 methylation was validated using a combination of methylation-sensitive DNA digestion and quantitative PCR analysis. We detected no association between mtDNA methylation profile and Parkinson’s disease. Interestingly, m.545 methylation correlated with the levels of mtDNA transcripts, suggesting a putative role in regulating mtDNA gene expression. In addition, we propose a robust framework for methylation analysis of mtDNA from WGBS data, which is less prone to false-positive findings due to misalignment of nuclear mitochondrial pseudogene sequences.

**Graphical abstract of the analyses and main findings:** Fresh-frozen brain tissue was obtained from the prefrontal cortex (Brodmann area 9) of 53 individuals, comprising 27 patients with idiopathic PD and 26 healthy controls. Tissue from the same samples was used in three different downstream analyses. WGBS was conducted on all 53 samples and the data were analysed using three different alignment strategies. Alignment against an mtDNA reference only was clearly superior as it gave the highest and most even depth of coverage. WGBS analysis revealed that mtDNA harbours very low levels of cytosine methylation, with the exception of the CpG position m.545 within the HSP1 region (lower right inset). The m.545 methylation was confirmed by bisulfite- and sequencing-independent methods, employing methylation-specific MspJI DNA digestion, followed by quantification with qPCR or fluorescent PCR and capillary electrophoresis. Finally, mtDNA transcript levels were determined by RT-qPCR and correlated to m.545 methylation levels, showing a positive association.
