## Supplementary material for "Ultra-deep whole genome bisulfite sequencing reveals a single methylation hotspot in human brain mitochondrial DNA": suppltable1.xlsx

### Sheet: Sheet1
Alignment strategy, depth filter,	mean depth ± SD	mean methylation	mean methylation ± SD	number of cytosines methylated > 1%	context of cytosines methylated > 1%	m.545 mean methylation
(strand)	(range)	± SD	(CpG / CHG / CHH)	(mean methylation	(CpG / CHG / CHH)	± SD
		(range)		± SD)		(range)
MT-only,	12451±3469	0.37±0.14%	0.38±0.1 / 0.35±0.11 / 0.37±0.15	8 (1.46±0.77)	0 / 1 / 7	N.D.
No depth filter,	(4535 - 24024)	(0.07 - 3.3)
(L)
MT-only,	27055±4832	0.38±0.19%	0.4±0.3 / 0.38±0.18 / 0.38±0.14	17 (1.65±1.06)	2004-07-06	5.49±0.97%
No depth filter,	(12179 - 37696)	(0.14 - 5.49)				(2.63 - 9.21)
(H)
MT-only,	16719±7711	0.37±0.16%	0.39±0.23 / 0.36±0.15 / 0.37±0.15	25 (1.59±0.97)	2011-08-06	5.49±0.97%
No depth filter,	(4535 - 37696)	(0.07 - 5.49)				(2.63 - 9.21)
(both strands)
WG,	10999±3992	0.36±0.16%	0.34±0.12 / 0.34±0.13 / 0.37±0.16	12 (1.39±0.63)	0 / 2 / 10	N.D.
No depth filter,	(81 - 23082)	(0.07 - 3.33)
(L)
WG,	25344±5671	0.37±0.19%	0.38±0.31 / 0.38±0.18 / 0.37±0.14	18 (1.6±1.04)	2005-07-06	5.49±0.98%
No depth filter,	(9175 - 36105)	(0.1 - 5.49)				(2.52 - 9.21)
(H)
WG,	15192±7952	0.37±0.17%	0.36±0.23 / 0.36±0.16 / 0.37±0.16	30 (1.51±0.89)	2015-09-06	5.49±0.98%
No depth filter,	(81 - 36105)	(0.07 - 5.49)				(2.52 - 9.21)
(both strands)
two-stage,	5093±4943	0.73±1.06%	0.75±1.14 / 0.69±0.78 / 0.73±1.09	859 (2.21±1.95)	79 / 79 / 701	N.D.
No depth filter,	(5 - 20423)	(0.04 - 33.48)
(L)
two-stage,	15894±10664	0.53±0.46%	0.54±0.53 / 0.53±0.44 / 0.52±0.43	220 (1.59±0.65)	52 / 47 / 121	5.47±0.95%
No depth filter,	(423 - 33981)	(0.05 - 5.47)				(2.54 - 8.86)
(H)
two-stage,	8276±8659	0.67±0.93%	0.65±0.89 / 0.61±0.65 / 0.68±0.98	1079 (2.08±1.79)	131 / 126 / 822	5.47±0.95%
No depth filter,	(5 - 33981)	(0.04 - 33.48)				(2.54 - 8.86)
(both strands)
MT-only,	12454±3466	0.37±0.14%	0.38±0.1 / 0.35±0.11 / 0.37±0.14	5 (1.17±0.22)	0 / 0 / 5	N.D.
Depth filter = 1000,	(4611 - 24024)	(0.07 - 1.46)
(L)
MT-only,	27056±4832	0.38±0.19%	0.4±0.3 / 0.38±0.18 / 0.38±0.13	16 (1.65±1.09)	2003-07-06	5.49±0.97%
Depth filter = 1000,	(12179 - 37696)	(0.14 - 5.49)				(2.63 - 9.21)
(H)
MT-only,	16723±7710	0.37±0.15%	0.39±0.23 / 0.36±0.14 / 0.37±0.14	21 (1.54±0.98)	2008-07-06	5.49±0.97%
Depth filter = 1000,	(4611 - 37696)	(0.07 - 5.49)				(2.63 - 9.21)
(both strands)
