## Supplementary material for "Ultra-deep whole genome bisulfite sequencing reveals a single methylation hotspot in human brain mitochondrial DNA": suppltable2.csv

WG_alignment_chr	WG_alignment_region	MT_only_chr	MT_only_region	mean_read_meth_ratio	sd_read_meth_ratio	range_read_meth_ratio	n_reads	mean_cytosines_per_read
chr1	[629074	634709]	chrM	(3618	4373]	0.0756404281523899	0.125601508845981	0-0.43	22	31.4545454545455
chr1	[629074	634709]	chrM	(4373	5129]	0.00313757892713806	0.0261150064367139	0-0.94	2134	39.9470477975633
chr1	[629074	634709]	chrM	(5129	5884]	0.0970381829314487	0.120222016306141	0-0.4	35	23.6857142857143
chr1	[629074	634709]	chrM	(5884	6640]	0.0534494093541172	0.104447893796051	0-0.36	39	28.0512820512821
chr1	[629074	634709]	chrM	(6640	7395]	0.0516637200422259	0.0861041839747809	0-0.36	66	29.8333333333333
chr1	[629074	634709]	chrM	(7395	8151]	0.158343296279743	0.159850592520397	0-0.43	31	22.4516129032258
chr1	[629074	634709]	chrM	(8151	8906]	0.00376875660302278	0.0274603866837127	0-0.89	1826	43.3105147864184
chr1	[629074	634709]	chrM	(8906	9662]	0.0268894827183695	0.0716312878538694	0-0.31	113	35.0796460176991
chr11	[10508206	10509982]	chrM	(1351	2107]	0.0943619227018265	0.0836383096320478	0-0.23	17	29.8823529411765
chr11	[10508206	10509982]	chrM	(2107	2862]	0.0480984230642233	0.040743843890539	0.02-0.18	13	40
chr11	[10508206	10509982]	chrM	[596	1351]	0.139329658605974	0.0409027224695272	0.1-0.2	5	32.4
chr13	[109424124	109424242]	chrM	[596	1351]	0.0142857142857143	0.0451753951452626	0-0.14	10	21.1
chr14	[32484135	32484795]	chrM	(5129	5884]	0.121212121212121	0.0857099128710967	0.06-0.18	2	27.5
chr14	[32484135	32484795]	chrM	(5884	6640]	0.0730106644790812	0.0307711227785251	0.04-0.09	3	50.6666666666667
chr17	[22519781	53106233]	chrM	(14195	14950]	0.05	NA	0.05-0.05	1	40
chr17	[22519781	53106233]	chrM	(2107	2862]	0.0285714285714286	0.0404061017820884	0-0.06	2	36.5
chr17	[22519781	53106233]	chrM	(2862	3618]	0.0242504409171076	0.0210119092723877	0-0.04	3	27.3333333333333
chr17	[22519781	53106233]	chrM	(6640	7395]	0.159418226340081	0.0726148022675214	0.07-0.3	7	38.8571428571429
chr2	[87824902	87825121]	chrM	(8151	8906]	0.0561902430908185	0.0320381613935283	0.02-0.1	8	45.5
chr3	[96617184	96617933]	chrM	(1351	2107]	0.0993675931911226	0.0789007126972671	0-0.23	7	28.8571428571429
chr3	[96617184	96617933]	chrM	(2107	2862]	0.0358194307568952	0.034229916405332	0-0.1	7	33.8571428571429
chr5	[80650017	134928184]	chrM	(10417	11173]	0.0914854731272366	0.119927018124829	0-0.5	16	30.75
chr5	[80650017	134928184]	chrM	(11173	11928]	0.0286900462295719	0.070249589976351	0-0.35	88	40.5568181818182
chr5	[80650017	134928184]	chrM	(11928	12684]	0.162993735362156	0.0865702980608619	0.08-0.27	4	30.5
chr5	[80650017	134928184]	chrM	(12684	13439]	0.128191624316244	0.0882160250970545	0-0.27	14	27.8571428571429
chr5	[80650017	134928184]	chrM	(13439	14195]	0.314453781512605	0.108827115371674	0.07-0.41	10	15.7
chr5	[80650017	134928184]	chrM	(1351	2107]	0.0996859982206645	0.0592033243610034	0-0.21	21	28.9047619047619
chr5	[80650017	134928184]	chrM	(14195	14950]	0.140023405765794	0.0644846704639443	0-0.22	10	36
chr5	[80650017	134928184]	chrM	(2107	2862]	0.0149286987522282	0.015963005113802	0-0.03	8	34.125
chr5	[80650017	134928184]	chrM	(5884	6640]	0.1	NA	0.1-0.1	1	40
chr5	[80650017	134928184]	chrM	(6640	7395]	0.0892857142857143	0.0858629662869379	0.03-0.15	2	37.5
chr5	[80650017	134928184]	chrM	(9662	10417]	0.0909090909090909	NA	0.09-0.09	1	11
chr5	[80650017	134928184]	chrM	[596	1351]	0.0735875412598495	0.081198934679509	0-0.23	10	32.3
chr6	61574182	chrM	(2107	2862]	0	NA	0-0	1	39
chrX	[126471727	126472852]	chrM	(10417	11173]	0.0256410256410256	NA	0.03-0.03	1	39
chrX	[126471727	126472852]	chrM	(5884	6640]	0.147058823529412	NA	0.15-0.15	1	34
chrX	[126471727	126472852]	chrM	(6640	7395]	0.143589743589744	0.0145047544858779	0.13-0.15	2	35.5
chrX	[126471727	126472852]	chrM	[596	1351]	0.241379310344828	NA	0.24-0.24	1	29
