## Supplementary material for "Ultra-deep whole genome bisulfite sequencing reveals a single methylation hotspot in human brain mitochondrial DNA": suppltable3.csv

chr	pos	strand	context	triN_context	alignment_strategy	depth_mean	depth_median	depth_sd	meth_mean	meth_median	meth_sd
chrM	322	-	CHG	CAG	MT-only	13699.9245283019	13583	4449.18484690025	0.0104525723601854	0.0101966011329623	0.00123378873709253
chrM	545	-	CpG	CGG	MT-only	13791.5094339623	13305	5441.2607865296	0.0548926374060061	0.0557551226916314	0.0096509079182211
chrM	577	-	CHG	CTG	MT-only	14246.1886792453	13820	5701.30845662307	0.0100790161963659	0.00969385231713235	0.00276477986065852
chrM	1350	-	CHH	CAC	MT-only	19563.9811320755	19702	7069.11211509557	0.0107692463444113	0.0106539593987331	0.00112498973300261
chrM	3531	-	CpG	CGG	MT-only	22424.358490566	21868	7487.54819708217	0.0127110396679083	0.0125693655144781	0.0010817909733371
chrM	3591	-	CHG	CAG	MT-only	16315.4339622642	15770	5733.52923099469	0.0204957994072248	0.0205714285714356	0.00156664934240089
chrM	4020	+	CHH	CAC	MT-only	10603.1886792453	10332	4550.29614444786	0.0101096332815452	0.0100018021265182	0.00149911550108511
chrM	4481	-	CHG	CAG	MT-only	29771.3962264151	29386	8812.52266192312	0.016048005356742	0.0162023781453194	0.000989168249760554
chrM	7396	-	CHH	CAT	MT-only	21575.641509434	20877	7831.42632183932	0.0108116938298244	0.0106810090144723	0.0010576087139978
chrM	8195	+	CHH	CAC	MT-only	14613.0377358491	14263	5638.99741826187	0.010122260905083	0.0100122850122911	0.00104593805349892
chrM	8584	-	CpG	CGG	MT-only	31763.5849056604	31476	9147.72860297101	0.022478350266323	0.0230200196575499	0.00330852108211848
chrM	9553	-	CHG	CAG	MT-only	14571.5849056604	14244	5338.50909190789	0.0134982461472416	0.0133608041456015	0.00141811621124172
chrM	10934	-	CpG	CGG	MT-only	18935.6603773585	19320	6118.4994670746	0.0197462864629267	0.0201560153108241	0.00475634262170941
chrM	13031	-	CHG	CAG	MT-only	19153.320754717	18082	6882.31375107346	0.0101862687998443	0.0102089044333206	0.00130738969686593
chrM	13052	-	CHH	CCT	MT-only	17838.9056603774	16633	6544.85043980307	0.0142568248816559	0.0141615510849145	0.00174373441588921
chrM	13643	-	CpG	CGA	MT-only	21188.8867924528	20921	7565.6922675283	0.0108852754623038	0.0110317233495341	0.00115384418955814
chrM	13680	+	CHH	CAC	MT-only	5588.77358490566	5473	2603.37665824088	0.0145645221278272	0.0143438235923996	0.00268936131248737
chrM	13759	-	CpG	CGG	MT-only	17838.1132075472	17498	6178.10870879647	0.0123816426569668	0.0126434636558785	0.00159251334909881
chrM	13883	+	CHH	CAC	MT-only	4821.5	4647.5	2263.87075689439	0.0135569308936286	0.0131228753219121	0.00230432141529536
chrM	14423	-	CHG	CAG	MT-only	24736.3396226415	23715	7858.47481273805	0.0150424265350887	0.0151192091490631	0.0012093789464527
chrM	14792	+	CHH	CAC	MT-only	13530.5660377358	13333	5177.45130166688	0.0100743925871475	0.0100762175429595	0.00181862915910048
