## Supplementary material for "Ultra-deep whole genome bisulfite sequencing reveals a single methylation hotspot in human brain mitochondrial DNA": suppltable4.csv

chr	pos	strand	context	triN_context	alignment_strategy	depth_mean	depth_median	depth_sd	meth_mean	meth_median	meth_sd
chrM	499	-	CpG	CGG	MT-only	12935.8113207547	12180	4793.50737198286	0.00539494257821348	0.00544332889804034	0.00154797630018239
chrM	513	-	CHG	CTG	MT-only	12178.8490566038	12344	5997.10852570517	0.00685458169896011	0.00479904019196704	0.00753856511387291
chrM	526	-	CpG	CGG	MT-only	13650.8490566038	13163	5217.16248178963	0.0052455977924458	0.00533090625407612	0.00103321503653886
chrM	529	-	CHG	CAG	MT-only	13753.0377358491	13312	5271.33675194393	0.00729001828048978	0.00733397807866693	0.00104772607599108
chrM	545	-	CpG	CGG	MT-only	13791.5094339623	13305	5441.2607865296	0.0548926374060061	0.0557551226916314	0.0096509079182211
chrM	564	-	CHH	CTT	MT-only	14047.7924528302	13669	5754.68518272283	0.00953889796983251	0.00890688259110315	0.00412381842758579
chrM	577	-	CHG	CTG	MT-only	14246.1886792453	13820	5701.30845662307	0.0100790161963659	0.00969385231713235	0.00276477986065852
chrM	583	-	CHH	CAT	MT-only	14351	13789	5619.73963604392	0.00476980720934214	0.00436290412798966	0.00197507772365318
chrM	586	-	CHH	CTA	MT-only	14441.6037735849	13919	5615.02094091452	0.00524803667204162	0.00484139027387091	0.00195096535765014
chrM	601	-	CHH	CTT	MT-only	15093.5849056604	14643	5637.06513394897	0.00416709779651053	0.00395121113211359	0.00099070595541087
chrM	611	-	CHG	CAG	MT-only	15736.1132075472	15279	5691.21375678327	0.00433176341083544	0.00423047912636013	0.00100961342257584
chrM	617	-	CHH	CAT	MT-only	16208.358490566	15655	5820.81763056049	0.00459903680870048	0.00449684672333971	0.000880585267672959
chrM	622	-	CHH	CTA	MT-only	16683.2075471698	16158	5940.80620130639	0.00524157844000955	0.00500695410292764	0.000991481202941315
chrM	625	-	CpG	CGT	MT-only	16867.7547169811	16316	5974.82869373244	0.00640335588460457	0.00629899216126115	0.000888713037412489
chrM	626	-	CHG	CCG	MT-only	16910.4528301887	16322	5976.94078092579	0.00633996079938305	0.00612661674609329	0.00111722880152066
chrM	627	-	CHH	CCC	MT-only	17038.5849056604	16457	6009.81717190862	0.00459691073730607	0.00441826215023069	0.000882625173509402
