## Supplementary material for "Ultra-deep whole genome bisulfite sequencing reveals a single methylation hotspot in human brain mitochondrial DNA": suppltable5.csv

cohort	condition	age (years)	sex	post-mortem time (min)
NBB	PD	86	M	335
NBB	Control	85	F	425
NBB	PD	84	M	310
NBB	Control	84	F	365
NBB	PD	84	F	445
NBB	Control	76	F	435
NBB	PD	80	F	410
NBB	Control	89	F	340
NBB	PD	81	M	270
NBB	Control	102	M	300
NBB	PD	77	F	440
NBB	Control	91	F	250
NBB	PD	84	M	290
NBB	Control	96	M	250
NBB	PD	75	M	350
NBB	Control	95	M	435
NBB	PD	88	F	385
NBB	Control	78	F	430
NBB	PD	75	M	510
NBB	Control	93	M	460
NBB	Control	73	M	480
Norway	PD	86	M	1800
Norway	Control	88	F	3000
Norway	PD	88	M	1800
Norway	Control	87	M	2880
Norway	PD	72	M	2880
Norway	Control	87	M	2880
Norway	PD	95	M	2880
Norway	Control	86	F	4320
Norway	PD	69	M	3420
Norway	Control	85	F	4320
Norway	PD	82	M	5040
Norway	Control	79	M	2880
Norway	PD	81	F	900
Norway	Control	66	F	2880
Norway	PD	82	M	2760
Norway	Control	66	M	5220
Norway	PD	78	F	1440
Norway	Control	65	M	2880
Norway	PD	90	F	1440
Norway	Control	63	M	1440
Norway	PD	72	F	4320
Norway	Control	63	F	2880
Norway	PD	74	M	1440
Norway	Control	0.38	F	NA
Norway	PD	80	F	2880
Norway	Control	0.17	M	NA
Norway	PD	86	F	3600
Norway	Control	0.02	F	2880
Norway	PD	85	M	1800
Norway	PD	83	F	1800
Norway	Control	0	M	1440
Norway	PD	69	F	1800
