## Supplementary material for "Ultra-deep whole genome bisulfite sequencing reveals a single methylation hotspot in human brain mitochondrial DNA": suppltable6.xlsx

### Sheet: Sheet1
MspJI restriction digestion and hybridisation of synthetic dsDNA oligonucleotides
Oligonucletides #	Sequence
1	5’-CCTACCCAGCACACACACACCGCTGCTAACCCCATACCCCGAACCAACCAAACCCCAAAGACACCCCCCACAGTTTATGTAGCTTACCTCCTCAAAGC-3’
2	5’-GCTTTGAGGAGGTAAGCTACATAAACTGTGGGGGGTGTCTTTGGGGTTTGGTTGGTTCGGGGTATGGGGTTAGCAGCGGTGTGTGTGTGCTGGGTAGG-3’
3	5’-CCTACCCAGCACACACACACCGCTGCTAACCCCATACCC[5MedC]GAACCAACCAAACCCCAAAGACACCCCCCACAGTTTATGTAGCTTACCTCCTCAAAGC-3’
4	5’-GCTTTGAGGAGGTAAGCTACATAAACTGTGGGGGGTGTCTTTGGGGTTTGGTTGGTT[5MedC]GGGGTATGGGGTTAGCAGCGGTGTGTGTGTGCTGGGTAGG-3’
5	5’-CCTACCCAGCACACACACACCGCTGCTAACCCCATAC[5MedC]CCGAACCAACCAAACCCCAAAGACACCCCCCACAGTTTATGTAGCTTACCTCCTCAAAGC-3’
Methylation sensitive PCR amplification
m.545 amplicon
forward primer	5’-AGCACACACACACCGCTGC-3’
reverse primer	5’-GTGGGGGGTGTCTTTGGG-3’
TaqMan MGB probe	5`FAM-CCCATACCCCGAACCAACC-3’
MT-ND1 amplicon
forward primer	5’-CCCTAAAACCCGCACATCT-3’
reverse primer	5’-GAGCGATGGTGAGAGCTAAGGT-3’
TaqMan MGB probe	5`-FAM-CCATCACCCTCTACATCACCGCCC-3’
RT-qPCR and estimation of mtDNA copy number per cell
Gene targeted	Information (Thermofisher)
MT-RNR1	(Hs02596859_g1, reporter: FAM)
MT-RNR2	(Hs02596860_s1, reporter: FAM)
MT-ND1	(Hs02596873_s1, reporter: FAM)
MT-ND6	(Hs02596879_g1, reporter: FAM)
MT-CO2	(Hs02596865_g1, reporter: FAM)
GAPDH	(Hs00266705_g1, reporter: VIC)
	Sequence
MT-ND4 - F	5’-CCATTCTCCTCCTATCCCTCAAC-3’
MT-ND4 - R	5’-CACAATCTGATGTTTTGGTTAAACTATATTT-3’
MT-ND4 probe	5’-VIC-CCGACATCATTACCGGGTTTTCCTCTTG-MGB-3’
