## Supplementary material for "Ultra-deep whole genome bisulfite sequencing reveals a single methylation hotspot in human brain mitochondrial DNA": suppltables.xlsx

### Sheet: suppltableS4
WG_alignment_chr	WG_alignment_region	MT_only_chr	MT_only_region	mean_read_meth_ratio	sd_read_meth_ratio	range_read_meth_ratio	n_reads	mean_cytosines_per_read
chr1	[629074,634709]	chrM	(3618,4373]	0.0756404281523899	0.125601508845981	0-0.43	22	31.4545454545455
chr1	[629074,634709]	chrM	(4373,5129]	0.00313757892713806	0.0261150064367139	0-0.94	2134	39.9470477975633
chr1	[629074,634709]	chrM	(5129,5884]	0.0970381829314487	0.120222016306141	0-0.4	35	23.6857142857143
chr1	[629074,634709]	chrM	(5884,6640]	0.0534494093541172	0.104447893796051	0-0.36	39	28.0512820512821
chr1	[629074,634709]	chrM	(6640,7395]	0.0516637200422259	0.0861041839747809	0-0.36	66	29.8333333333333
chr1	[629074,634709]	chrM	(7395,8151]	0.158343296279743	0.159850592520397	0-0.43	31	22.4516129032258
chr1	[629074,634709]	chrM	(8151,8906]	0.00376875660302278	0.0274603866837127	0-0.89	1826	43.3105147864184
chr1	[629074,634709]	chrM	(8906,9662]	0.0268894827183695	0.0716312878538694	0-0.31	113	35.0796460176991
chr11	[10508206,10509982]	chrM	(1351,2107]	0.0943619227018265	0.0836383096320478	0-0.23	17	29.8823529411765
chr11	[10508206,10509982]	chrM	(2107,2862]	0.0480984230642233	0.040743843890539	0.02-0.18	13	40
chr11	[10508206,10509982]	chrM	[596,1351]	0.139329658605974	0.0409027224695272	0.1-0.2	5	32.4
chr13	[109424124,109424242]	chrM	[596,1351]	0.0142857142857143	0.0451753951452626	0-0.14	10	21.1
chr14	[32484135,32484795]	chrM	(5129,5884]	0.121212121212121	0.0857099128710967	0.06-0.18	2	27.5
chr14	[32484135,32484795]	chrM	(5884,6640]	0.0730106644790812	0.0307711227785251	0.04-0.09	3	50.6666666666667
chr17	[22519781,53106233]	chrM	(14195,14950]	0.05	NA	0.05-0.05	1	40
chr17	[22519781,53106233]	chrM	(2107,2862]	0.0285714285714286	0.0404061017820884	0-0.06	2	36.5
chr17	[22519781,53106233]	chrM	(2862,3618]	0.0242504409171076	0.0210119092723877	0-0.04	3	27.3333333333333
chr17	[22519781,53106233]	chrM	(6640,7395]	0.159418226340081	0.0726148022675214	0.07-0.3	7	38.8571428571429
chr2	[87824902,87825121]	chrM	(8151,8906]	0.0561902430908185	0.0320381613935283	0.02-0.1	8	45.5
chr3	[96617184,96617933]	chrM	(1351,2107]	0.0993675931911226	0.0789007126972671	0-0.23	7	28.8571428571429
chr3	[96617184,96617933]	chrM	(2107,2862]	0.0358194307568952	0.034229916405332	0-0.1	7	33.8571428571429
chr5	[80650017,134928184]	chrM	(10417,11173]	0.0914854731272366	0.119927018124829	0-0.5	16	30.75
chr5	[80650017,134928184]	chrM	(11173,11928]	0.0286900462295719	0.070249589976351	0-0.35	88	40.5568181818182
chr5	[80650017,134928184]	chrM	(11928,12684]	0.162993735362156	0.0865702980608619	0.08-0.27	4	30.5
chr5	[80650017,134928184]	chrM	(12684,13439]	0.128191624316244	0.0882160250970545	0-0.27	14	27.8571428571429
chr5	[80650017,134928184]	chrM	(13439,14195]	0.314453781512605	0.108827115371674	0.07-0.41	10	15.7
chr5	[80650017,134928184]	chrM	(1351,2107]	0.0996859982206645	0.0592033243610034	0-0.21	21	28.9047619047619
chr5	[80650017,134928184]	chrM	(14195,14950]	0.140023405765794	0.0644846704639443	0-0.22	10	36
chr5	[80650017,134928184]	chrM	(2107,2862]	0.0149286987522282	0.015963005113802	0-0.03	8	34.125
chr5	[80650017,134928184]	chrM	(5884,6640]	0.1	NA	0.1-0.1	1	40
chr5	[80650017,134928184]	chrM	(6640,7395]	0.0892857142857143	0.0858629662869379	0.03-0.15	2	37.5
chr5	[80650017,134928184]	chrM	(9662,10417]	0.0909090909090909	NA	0.09-0.09	1	11
chr5	[80650017,134928184]	chrM	[596,1351]	0.0735875412598495	0.081198934679509	0-0.23	10	32.3
chr6	61574182	chrM	(2107,2862]	0	NA	0-0	1	39
chrX	[126471727,126472852]	chrM	(10417,11173]	0.0256410256410256	NA	0.03-0.03	1	39
chrX	[126471727,126472852]	chrM	(5884,6640]	0.147058823529412	NA	0.15-0.15	1	34
chrX	[126471727,126472852]	chrM	(6640,7395]	0.143589743589744	0.0145047544858779	0.13-0.15	2	35.5
chrX	[126471727,126472852]	chrM	[596,1351]	0.241379310344828	NA	0.24-0.24	1	29
Supplementary Table S4. The table shows where 900,000 randomly extracted reads from the MT-only alignment mapped with the WG-alignment. Mapping chromosomes and regions for WG and MT-only alignments for the same reads are shown along with the methylation characteristics for the considered reads. Only non-mtDNA mapping reads in WG-alignment are included.

### Sheet: suppltableS5
chr	pos	strand	context	triN_context	alignment_strategy	depth_mean	depth_median	depth_sd	meth_mean	meth_median	meth_sd
chrM	322	H-strand	CHG	CAG	MT-only	13699.9245283019	13583	4449.18484690025	0.0104525723601854	0.0101966011329623	0.00123378873709253
chrM	545	H-strand	CpG	CGG	MT-only	13791.5094339623	13305	5441.2607865296	0.0548926374060061	0.0557551226916314	0.0096509079182211
chrM	577	H-strand	CHG	CTG	MT-only	14246.1886792453	13820	5701.30845662307	0.0100790161963659	0.00969385231713235	0.00276477986065852
chrM	1350	H-strand	CHH	CAC	MT-only	19563.9811320755	19702	7069.11211509557	0.0107692463444113	0.0106539593987331	0.00112498973300261
chrM	3531	H-strand	CpG	CGG	MT-only	22424.358490566	21868	7487.54819708217	0.0127110396679083	0.0125693655144781	0.0010817909733371
chrM	3591	H-strand	CHG	CAG	MT-only	16315.4339622642	15770	5733.52923099469	0.0204957994072248	0.0205714285714356	0.00156664934240089
chrM	4020	L-strand	CHH	CAC	MT-only	10603.1886792453	10332	4550.29614444786	0.0101096332815452	0.0100018021265182	0.00149911550108511
chrM	4481	H-strand	CHG	CAG	MT-only	29771.3962264151	29386	8812.52266192312	0.016048005356742	0.0162023781453194	0.000989168249760554
chrM	7396	H-strand	CHH	CAT	MT-only	21575.641509434	20877	7831.42632183932	0.0108116938298244	0.0106810090144723	0.0010576087139978
chrM	8195	L-strand	CHH	CAC	MT-only	14613.0377358491	14263	5638.99741826187	0.010122260905083	0.0100122850122911	0.00104593805349892
chrM	8584	H-strand	CpG	CGG	MT-only	31763.5849056604	31476	9147.72860297101	0.022478350266323	0.0230200196575499	0.00330852108211848
chrM	9553	H-strand	CHG	CAG	MT-only	14571.5849056604	14244	5338.50909190789	0.0134982461472416	0.0133608041456015	0.00141811621124172
chrM	10934	H-strand	CpG	CGG	MT-only	18935.6603773585	19320	6118.4994670746	0.0197462864629267	0.0201560153108241	0.00475634262170941
chrM	13031	H-strand	CHG	CAG	MT-only	19153.320754717	18082	6882.31375107346	0.0101862687998443	0.0102089044333206	0.00130738969686593
chrM	13052	H-strand	CHH	CCT	MT-only	17838.9056603774	16633	6544.85043980307	0.0142568248816559	0.0141615510849145	0.00174373441588921
chrM	13643	H-strand	CpG	CGA	MT-only	21188.8867924528	20921	7565.6922675283	0.0108852754623038	0.0110317233495341	0.00115384418955814
chrM	13680	L-strand	CHH	CAC	MT-only	5588.77358490566	5473	2603.37665824088	0.0145645221278272	0.0143438235923996	0.00268936131248737
chrM	13759	H-strand	CpG	CGG	MT-only	17838.1132075472	17498	6178.10870879647	0.0123816426569668	0.0126434636558785	0.00159251334909881
chrM	13883	L-strand	CHH	CAC	MT-only	4821.5	4647.5	2263.87075689439	0.0135569308936286	0.0131228753219121	0.00230432141529536
chrM	14423	H-strand	CHG	CAG	MT-only	24736.3396226415	23715	7858.47481273805	0.0150424265350887	0.0151192091490631	0.0012093789464527
chrM	14792	L-strand	CHH	CAC	MT-only	13530.5660377358	13333	5177.45130166688	0.0100743925871475	0.0100762175429595	0.00181862915910048
Supplementary Table S5. mtDNA positions with a methylation score above 1%.

### Sheet: suppltableS6
chr	pos	strand	context	triN_context	alignment_strategy	depth_mean	depth_median	depth_sd	meth_mean	meth_median	meth_sd
chrM	499	H-strand	CpG	CGG	MT-only	12935.8113207547	12180	4793.50737198286	0.00539494257821348	0.00544332889804034	0.00154797630018239
chrM	513	H-strand	CHG	CTG	MT-only	12178.8490566038	12344	5997.10852570517	0.00685458169896011	0.00479904019196704	0.00753856511387291
chrM	526	H-strand	CpG	CGG	MT-only	13650.8490566038	13163	5217.16248178963	0.0052455977924458	0.00533090625407612	0.00103321503653886
chrM	529	H-strand	CHG	CAG	MT-only	13753.0377358491	13312	5271.33675194393	0.00729001828048978	0.00733397807866693	0.00104772607599108
chrM	545	H-strand	CpG	CGG	MT-only	13791.5094339623	13305	5441.2607865296	0.0548926374060061	0.0557551226916314	0.0096509079182211
chrM	564	H-strand	CHH	CTT	MT-only	14047.7924528302	13669	5754.68518272283	0.00953889796983251	0.00890688259110315	0.00412381842758579
chrM	577	H-strand	CHG	CTG	MT-only	14246.1886792453	13820	5701.30845662307	0.0100790161963659	0.00969385231713235	0.00276477986065852
chrM	583	H-strand	CHH	CAT	MT-only	14351	13789	5619.73963604392	0.00476980720934214	0.00436290412798966	0.00197507772365318
chrM	586	H-strand	CHH	CTA	MT-only	14441.6037735849	13919	5615.02094091452	0.00524803667204162	0.00484139027387091	0.00195096535765014
chrM	601	H-strand	CHH	CTT	MT-only	15093.5849056604	14643	5637.06513394897	0.00416709779651053	0.00395121113211359	0.00099070595541087
chrM	611	H-strand	CHG	CAG	MT-only	15736.1132075472	15279	5691.21375678327	0.00433176341083544	0.00423047912636013	0.00100961342257584
chrM	617	H-strand	CHH	CAT	MT-only	16208.358490566	15655	5820.81763056049	0.00459903680870048	0.00449684672333971	0.000880585267672959
chrM	622	H-strand	CHH	CTA	MT-only	16683.2075471698	16158	5940.80620130639	0.00524157844000955	0.00500695410292764	0.000991481202941315
chrM	625	H-strand	CpG	CGT	MT-only	16867.7547169811	16316	5974.82869373244	0.00640335588460457	0.00629899216126115	0.000888713037412489
chrM	626	H-strand	CHG	CCG	MT-only	16910.4528301887	16322	5976.94078092579	0.00633996079938305	0.00612661674609329	0.00111722880152066
chrM	627	H-strand	CHH	CCC	MT-only	17038.5849056604	16457	6009.81717190862	0.00459691073730607	0.00441826215023069	0.000882625173509402
Supplementary Table S6. Cytosines surrounding m.545 on the H-strand. Mean and standard deviation are calculated from the 53 samples.
